# Strategic Conservation Prioritization Through Creating and Updating the Regional Species of Greatest Conservation Need (RSGCN) List in the Northeastern U.S.

**DOI:** 10.1101/2025.01.03.631241

**Authors:** Melissa D. Starking, Tracy Monegan Rice, Karen Terwilliger, Donovan Drummey, Mack Frantz, Catherine D. Haffner, Brian Hess, Lisa Holst, Michael Marchand, Kevin R. Burgio

## Abstract

Through the end of the century, biodiversity is expected to markedly decline around the world due to climate change, habitat loss, and other factors. Because of this, there is an increasing need for more efficient, effective, and collaborative conservation efforts worldwide. While many global and national threat assessment databases exist, they may only have limited utility at regional and local scales where on-the-ground conservation is best implemented. To better identify species risk at a more regional scale, the 14 state fish and wildlife agencies in the northeastern United States worked with taxonomic experts across the Northeast to create the most recent (2023) list of Regional Species of Greatest Conservation Need (RSGCN). We compared a preliminary list compiled from global and national datasets to the finalized list after the process documented here. We found that the global and national datasets only identified ∼55% of the 806 species statuses accurately for the region, demonstrating the importance of current local and regional expertise and data. The process of identifying RSGCN for the northeastern U.S. has resulted in specific actionable information leading to beneficial outcomes, such as dedicated funding for regional initiatives, data-sharing, and coordination among regional, state, and local conservation organizations - enabling beneficial conservation outcomes across the region for many of the species and habitats of the region. The methods described may serve as a framework for other regions to help identify conservation targets using the best available and more localized landscape- and watershed-scale information.
