## Appendix S5 for "Strategic Conservation Prioritization Through Creating and Updating the Regional Species of Greatest Conservation Need (RSGCN) List in the Northeastern U.S."

### Sheet: INSTRUCTIONS
	INSTRUCTIONS: Fill out Orange Columns in each worksheet tab
All of the native, extant species in this taxonomic group contained in the NatureServe and IUCN databases that occur in the U.S. portion of the NEAFWA region and the North Atlantic Ocean have been pre-screened with the RSGCN selection criteria. This includes both SGCN and non-SGCN species.	IF YOU WOULD LIKE TO RECOMMEND A SPECIES NOT ON ANY OF THESE LISTS AS A POTENTIAL RSGCN IN THE NORTHEAST, PLEASE RECORD THE SPECIES ON THE NEW SPECIES WORKSHEET (E.G., NEWLY DISCOVERED OR DESCRIBED SPECIES)						Dropdown Menu Choices
							Regional Responsibility Category
Species have been sorted into 4 pre-screened groups, each with its own worksheet:	PLEASE REVIEW THE SPECIES AND VOTE WHETHER EACH SHOULD BE RSGCN OR NOT IN COLUMN K. SELECT ROF AND/OR COF FROM THE DROP-DOWN MENUS AS NEEDED IN COLUMNS N & O. SELECT A CONCERN LEVEL FOR SPECIES SELECTED AS RSGCN IN COLUMN M. CORRECT THE ESTIMATED REGIONAL RESPONSIBILITY, IF NEEDED, IN COLUMN I. PROVIDE COMMENTS, IF NEEDED, IN COLUMN W OR Y.						100% NEAFWA Endemic
LIKELY RSGCN meet both the Regional Responsibility and Conservation Concern selection critera							75 - 99 %
MAYBE RSGCN meet one or the other of the selection criteria but not both. At least one Responsibility Overriding Factor (ROF) is needed to select species as RSGCN that do not meet the 50% RR threshold. At least one Conservation Concern Overriding Factor (COF) is needed to select species as RSGCN that do not meet the Conservation Concern selection criteria							50 - 74%
NOT LIKELY RSGCN do not meet either of the Regional Responsibility or Conservation Concern selection criteria. Both a ROF and a COF are needed to select these species as RSGCN	PLEASE REVIEW THE NOT LIKELY RSGCN LIST FOR ANY SPECIES YOU WOULD LIKE TO DISCUSS WITH THE TAXA TEAM FOR POSSIBLE SELECTION AS RSGCN. MARK THESE SPECIES IN COLUMN K AND PROVIDE COMMENTS IN COLUMN L.						25 - 49%
UNKNOWN RSGCN are missing information and need review by the taxa teams to fill data gaps and select RSGCN status, and ROF and/or COF as needed	PLEASE FILL IN DATA GAPS AND VOTE ON WHETHER THE SPECIES SHOULD BE RSGCN OR NOT.						< 25%
The State Data worksheet contains 4 data fields for each species in each of the 14 NEAFWA states / DC:	PLEASE REVIEW THE DATA FOR YOUR STATE AND HIGHLIGHT ANY CORRECTIONS BY COLORING THE REVISED CELLS WITH BRIGHT YELLOW.
State = the NEAFWA state that a species has an S-Rank, is identified as SGCN, is state-listed, and/or is known to occur (Columns G-J)
State_Srank = the S-Rank in the state listed in Column F							RSGCN Status Category
SGCN in State = whether the species is currently listed as SGCN in the state listed in Column F							Yes, RSGCN
State_Listing = whether the species is currently listed as a state protected species in the state listed in Column F (Endangered, Threatened, etc.)							No, Not RSGCN
State_Occurs = whether the species is known to CURRENTLY occur in the state listed in Column F; SH or SX species should not be listed as Yes
Species that have been pre-screened as Likely or Maybe RSGCN have also been pre-screened for RSGCN Concern Levels:	PLEASE REVIEW THE PRE-SCREENED RSGCN CONCERN LEVELS FOR SPECIES SELECTED AS RSGCN AND VOTE IN THE COLUMN M WHAT THE CONCERN LEVEL SHOULD BE, IF THE SPECIES IS SELECTED BY THE TAXA TEAM AS RSGCN.						RSGCN Concern Level Category
VERY HIGH CONCERN = Species has at least one of the following statuses: Federally listed E or C, G1 or T1, IUCN Red List CR, S-Rank <=1							Very High
HIGH CONCERN = Species has at least one of the following statuses: Federally listed T, G2 or T2, IUCN Red List EN, S-Rank 1-2							High
MODERATE CONCERN = Species has at least one of the following statuses: IUCN Red List V, S-Rank 2-3, state-listed E or T in at least 2 NEAFWA states							Moderate
LOW CONCERN = all other species, which have none of the conservation statuses listed above (federal listing E, C or T; IUCN Red List CR, EN or V; state listing in at least 2 NEAFWA states; G-Rank < 3; Average S-Rank in NEAFWA < 3)
							ROF Categories
							Core Population
							Climate Change Range Shift
							Migratory Species
							Highly Imperiled
							Disjunct Population
							Stewardship Priority
							COF Categories
							Emerging Threats
							Climate Vulnerability
							Keystone Species
							Stronghold Species
							Genetic Distinctiveness
							Cultural Values
							Not Predicted Species for Discussion
							Please discuss this species

### Sheet: Likely RSGCN
EGT_ID	Taxa	Subtaxon	Scientific Name	Common Name	Taxonomy Corrections	Calculated Regional Responsibility	Estimated Regional Responsibility Category	Regional Responsibility Corrections	Prescreening RSGCN Category	RSGCN VOTE	Prescreened Concern Level	Concern Level VOTE	Rounded G-Rank	Average S-Rank in NE	Federal Listing Status	IUCN Red List	# of NEAFWA States Where State-Listed (E or T)	NEAFWA SGCN Status	NEAFWA Existing RSGCN Status	Midwest RSGCN Status	Southeast RSGCN Status	Comments	Class	Order	Family
									Likely RSGCN
									Likely RSGCN
									Likely RSGCN
									Likely RSGCN
									Likely RSGCN
									Likely RSGCN
									Likely RSGCN
									Likely RSGCN
									Likely RSGCN
									Likely RSGCN
									Likely RSGCN
									Likely RSGCN
									Likely RSGCN
									Likely RSGCN
									Likely RSGCN
									Likely RSGCN
									Likely RSGCN
									Likely RSGCN
									Likely RSGCN
									Likely RSGCN
									Likely RSGCN
									Likely RSGCN
									Likely RSGCN
									Predicted RSGCN
									Predicted RSGCN
									Predicted RSGCN
									Predicted RSGCN
									Predicted RSGCN
									Predicted RSGCN
									Predicted RSGCN
									Predicted RSGCN
									Predicted RSGCN
									Predicted RSGCN
									Predicted RSGCN
									Predicted RSGCN
									Predicted RSGCN
									Predicted RSGCN
									Predicted RSGCN
									Predicted RSGCN
									Predicted RSGCN
									Predicted RSGCN
									Predicted RSGCN

### Sheet: Maybe RSGCN
EGT_ID	Taxa	Subtaxon	Scientific Name	Common Name	Taxonomy Corrections	Calculated Regional Responsibility	Estimated Regional Responsibility Category	Regional Responsibility Corrections	Prescreening RSGCN Category	RSGCN VOTE	Prescreened Concern Level	Concern Level VOTE	ROF (Select Multiple, if needed)	COF (Select Multiple, if needed)	Rounded G-Rank	Average S-Rank in NEAFWA	Federal Listing Status	IUCN Red List	# of NEAFWA States Where State-Listed (E or T)	NEAFWA SGCN Status	NEAFWA Existing RSGCN Status	Midwest RSGCN Status	Southeast RSGCN Status	Comments	Class	Order	Family
									Maybe RSGCN
									Maybe RSGCN
									Maybe RSGCN
									Maybe RSGCN
									Maybe RSGCN
									Maybe RSGCN
									Maybe RSGCN
									Maybe RSGCN
									Maybe RSGCN
									Maybe RSGCN
									Maybe RSGCN
									Maybe RSGCN
									Maybe RSGCN
									Maybe RSGCN
									Maybe RSGCN
									Maybe RSGCN
									Maybe RSGCN
									Maybe RSGCN
									Maybe RSGCN
									Maybe RSGCN
									Maybe RSGCN
									Maybe RSGCN
									Maybe RSGCN
									Maybe RSGCN
									Maybe RSGCN
									Maybe RSGCN
									Maybe RSGCN
									Maybe RSGCN
									Maybe RSGCN
									Maybe RSGCN
									Maybe RSGCN
									Maybe RSGCN
									Maybe RSGCN
									Maybe RSGCN
									Maybe RSGCN
									Maybe RSGCN
									Maybe RSGCN
									Maybe RSGCN
									Maybe RSGCN
									Maybe RSGCN
									Maybe RSGCN
									Maybe RSGCN
									Maybe RSGCN
									Maybe RSGCN
									Maybe RSGCN
									Maybe RSGCN
									Maybe RSGCN
									Maybe RSGCN
									Maybe RSGCN
									Maybe RSGCN
									Maybe RSGCN
									Maybe RSGCN
									Maybe RSGCN
									Maybe RSGCN
									Maybe RSGCN
									Maybe RSGCN
									Maybe RSGCN
									Maybe RSGCN
									Maybe RSGCN
									Maybe RSGCN
									Maybe RSGCN
									Maybe RSGCN
									Maybe RSGCN
									Maybe RSGCN
									Maybe RSGCN
									Maybe RSGCN
									Maybe RSGCN
									Maybe RSGCN
									Maybe RSGCN
									Maybe RSGCN
									Maybe RSGCN
									Maybe RSGCN
									Maybe RSGCN
									Maybe RSGCN
									Maybe RSGCN
									Maybe RSGCN
									Maybe RSGCN
									Maybe RSGCN
									Maybe RSGCN
									Maybe RSGCN
									Maybe RSGCN
									Maybe RSGCN
									Maybe RSGCN
									Maybe RSGCN
									Maybe RSGCN
									Maybe RSGCN
									Maybe RSGCN
									Maybe RSGCN
									Maybe RSGCN
									Maybe RSGCN
									Maybe RSGCN

### Sheet: Unknown RSGCN
EGT_ID	Taxa	Subtaxon	Scientific Name	Common Name	Taxonomy Corrections	Calculated Regional Responsibility	Estimated Regional Responsibility Category	Regional Responsibility Corrections	Prescreening RSGCN Category	RSGCN VOTE	Prescreened Concern Level	Concern Level VOTE	ROF (Select Multiple, if needed)	COF (Select Multiple, if needed)	Rounded G-Rank	Average S-Rank in NE	Federal Listing Status	IUCN Red List	# of NEAFWA States Where State-Listed (E or T)	NEAFWA SGCN Status	NEAFWA Existing RSGCN Status	Midwest RSGCN Status	Southeast RSGCN Status	Comments	Class	Order	Family
									Unknown RSGCN
									Unknown RSGCN
									Unknown RSGCN
									Unknown RSGCN
									Unknown RSGCN
									Unknown RSGCN
									Unknown RSGCN
									Unknown RSGCN
									Unknown RSGCN
									Unknown RSGCN
									Unknown RSGCN
									Unknown RSGCN
									Unknown RSGCN
									Unknown RSGCN
									Unknown RSGCN
									Unknown RSGCN
									Unknown RSGCN
									Unknown RSGCN
									Unknown RSGCN
									Unknown RSGCN
									Unknown RSGCN
									Unknown RSGCN
									Unknown RSGCN

### Sheet: New Species
Scientific Name	Common Name	Identify Species for Taxa Team Discussion as Potential RSGCN	Comments (why you would like to discuss this species)

### Sheet: Not Likely RSGCN
EGT_ID	Taxa	Subtaxon	Scientific Name	Common Name	Taxonomy Corrections	Calculated Regional Responsibility	Estimated Regional Responsibility Category	Regional Responsibility Corrections	Prescreening RSGCN Category	Identify Species for Taxa Team Discussion as Potential RSGCN	Comments (why you would like to discuss this species)	Rounded G-Rank	Average S-Rank in NE	Federal Listing Status	IUCN Red List	# of NEAFWA States Where State-Listed (E or T)	NEAFWA SGCN Status	NEAFWA Existing RSGCN Status	Midwest RSGCN Status	Southeast RSGCN Status	Class	Order	Family
									Not Likely RSGCN
									Not Likely RSGCN
									Not Likely RSGCN
									Not Likely RSGCN
									Not Likely RSGCN
									Not Likely RSGCN
									Not Likely RSGCN
									Not Likely RSGCN
									Not Likely RSGCN
									Not Likely RSGCN
									Not Likely RSGCN
									Not Likely RSGCN
									Not Likely RSGCN
									Not Likely RSGCN
									Not Likely RSGCN
									Not Likely RSGCN
									Not Likely RSGCN
									Not Likely RSGCN
									Not Likely RSGCN
									Not Likely RSGCN
									Not Likely RSGCN
									Not Likely RSGCN
									Not Likely RSGCN
									Not Predicted RSGCN
									Not Predicted RSGCN
									Not Predicted RSGCN
									Not Predicted RSGCN
									Not Predicted RSGCN
									Not Predicted RSGCN
									Not Predicted RSGCN
									Not Predicted RSGCN

### Sheet: State Data
EGT_ID	Taxa	Subtaxon	Scientific Name	Common Name	State	State_Srank	SGCN in State	State_Listing	State_Occurs
